# Kainate receptors coordinate primitive hematopoiesis and hemogenic niche organization to promote hematopoietic stem cell development

**DOI:** 10.64898/2026.09.21.753284

**Authors:** Margarita Parada-Kusz, Samuel J. Wattrus, Jacquelyn Jacobs, Amber D. Ide, Jack Y. Shigeta, Vincenzo di Natale, Mohamed T. Elaswad, Zhen Fu, Emily R. Goering, Stephanie Blackwood, Travis Walton, Anne E. Clatworthy, Stephanie Grainger, Deborah T. Hung

## Abstract

The adult hematopoietic system is established during embryogenesis through the generation of hematopoietic stem and progenitor cells (HSPCs) within specialized transient niches, yet the signaling mechanisms that coordinate this process remain poorly understood. Here, we identify a developmental role for kainate receptors (KARs), glutamate-gated ion channels classically associated with excitatory neurotransmission, in coordinating primitive hematopoiesis and hemogenic niche formation in zebrafish. Loss of the KAR subunits encoded by *grik1b* or *grik5* depletes primitive blood cells and disrupts hemogenic niche organization. These defects are accompanied by endothelial oxidative stress and impaired Notch signaling, which together reduce HSPC emergence and limit the clonal diversity of the adult hematopoietic stem cell pool. Shifting primitive hematopoietic output away from erythropoiesis and toward myelopoiesis restored macrophage niche colonization, endothelial Notch activity, and HSPC formation in KAR-deficient embryos. Moreover, hemogenic cell-specific Notch reactivation rescued HSPC production, demonstrating that KAR-dependent primitive hematopoiesis regulates this process through endothelial Notch signaling. Lastly, conserved KAR expression in endothelial and hematopoietic populations across zebrafish, mouse, and human suggests that these receptors may regulate blood development across multiple cellular components. Together, these findings reveal that glutamate receptor signaling extends beyond its well-established functions in neuronal transmission to coordinate the developmental processes that establish the blood system.

---

The adult hematopoietic system is established during embryogenesis through the generation of hematopoietic stem and progenitor cells (HSPCs) within a specialized embryonic microenvironment known as the hemogenic niche. In vertebrates, developmental hematopoiesis begins with a primitive wave that generates early erythroid and myeloid cells. Primitive macrophages and neutrophils derived from this wave support HSPC emergence within the developing hemogenic niche through inflammatory signaling and tissue remodeling^1–3^. Within this niche, hemogenic endothelial cells undergo an endothelial-to-hematopoietic transition to generate HSPCs that sustain lifelong hematopoiesis. Primitive macrophage–HSPC interactions further shape the clonal diversity of adult hematopoiesis by monitoring cellular stress in nascent HSPCs^4^. Yet despite the lasting consequences of these early developmental interactions for adult hematopoiesis, the signals that enable primitive hematopoietic cells to organize the hemogenic niche and support HSPC emergence remain incompletely defined^5–7^.

Kainate receptors (KARs) are evolutionarily conserved glutamate-gated ion channels that regulate synaptic transmission and neuronal circuit maturation in vertebrates. Despite their well-established neuronal functions, understanding of KAR function outside the nervous system is limited. We recently identified a role for KARs in innate immunity beyond their known canonical functions in neurotransmission, by demonstrating that chemical inhibition of KARs enhances macrophage-mediated control of bacterial infection in zebrafish embryos^8,9^. Because host defense at this stage of development is mediated by the same primitive macrophages and neutrophils that support HSPC emergence, we wondered whether KARs might regulate not only antimicrobial function but also the developmental activities of these primitive immune cells during hematopoietic development.

Here, using zebrafish (*Danio rerio*) to model hematopoietic development, we identify KAR signaling as a mechanism that coordinates primitive erythromyeloid development and hemogenic niche organization to support HSPC emergence. These findings reveal a previously unrecognized developmental role for glutamate receptor signaling in coordinating blood system formation and establishing the stem cell pool that sustains lifelong hematopoiesis.
