## Supplementary Table 1 for "Kainate receptors coordinate primitive hematopoiesis and hemogenic niche organization to promote hematopoietic stem cell development"

### Sheet: Sheet1
	Use	Target	Sequence name	Target exon	CRISPR target sequence 5′–3′	Sequence 5′–3′	Purpose	Design/source	Notes
	Morpholino	grik1b	grik1b MO			TCATGGGAGTCACTCATCCTGGTGC	knockdown	Custom
	Morpholino	grik5	grik5 MO			GAGATGCCTTCTGCTGCCTATAGCA	knockdown	Unlu et al., 2019
	Morpholino	pu.1	pu.1 MO			GATATACTGATACTCCATTGGTGGT	knockdown	Rhodes et al., 2005
	Morpholino	gata1a	gata1a splice MO			GTTTGGACTCACCTGGACTGTGTCT	knockdown	Galloway et al., 2005
	Morpholino	random control oligo 25-N	control MO			NNNNNNNNNNNNNNNNNNNNNNNNN	knockdown	Gene Tools
	qRT-PCR Primers	grik1a	SB139			ACTTGTTTAAGGAGGCCCAGT	transcript quantification	Custom
	qRT-PCR Primers	grik1a	SB140			TGAGGCCTGTGTACGAGTTC	transcript quantification	Custom
	qRT-PCR Primers	grik1b	AC1006			TACCGACGGGCAGTAAAGAC	transcript quantification	Custom
	qRT-PCR Primers	grik1b	AC1007			CCAGCGAATACAGATCCAGAGT	transcript quantification	Custom
	qRT-PCR Primers	grik5	VD_33			ACCTTGACCCAACGCCATTA	transcript quantification	Custom
	qRT-PCR Primers	grik5	VD_34			TCCCCAACTCTGATGCCTTTT	transcript quantification	Custom
	qRT-PCR Primers	eef1a1l1	AC1002			ACCTACCCTCCTCTTGGTCG	transcript quantification	Custom
	qRT-PCR Primers	eef1a1l1	AC1003			GGAACGGTGTGATTGAGGGA	transcript quantification	Custom
	CRISPR synthetic crRNA	grik1a	AC832	3	GGATTGAACGGCACTGACCG	/AltR1/rGrGrArUrUrGrArArCrGrGrCrArCrUrGrArCrCrGrGrUrUrUrUrArGrArGrCrUrArUrGrCrU/AltR2/	F0 crispant generation	IDT	The /AltR1/ and /AltR2/ annotations denote proprietary 5′ and 3′ end modifications, respectively, present in IDT Alt-R guide RNAs.
	CRISPR synthetic crRNA	grik1a	AH	2	TGTCAAAGAGGTTTACTCTC	/AltR1/rUrGrUrCrArArArGrArGrGrUrUrUrArCrUrCrUrCrGrUrUrUrUrArGrArGrCrUrArUrGrCrU/AltR2/	F0 crispant generation	IDT
	CRISPR synthetic crRNA	grik1b	SC49	6	TGCAGGCCGGTCTCAGGTTT	/AltR1/rUrGrCrArGrGrCrCrGrGrUrCrUrCrArGrGrUrUrUrGrUrUrUrUrArGrArGrCrUrArUrGrCrU/AltR2/	F0 crispant generation	IDT
	CRISPR synthetic crRNA	grik1b	SC78	3	TGGGACGGCCCGAACACTGG	/AltR1/rUrGrGrGrArCrGrGrCrCrCrGrArArCrArCrUrGrGrUrUrUrUrArGrArGrCrUrArUrGrCrU/AltR2/	F0 crispant generation	IDT
	CRISPR synthetic crRNA	grik1b	SC79	7	TGACGCAGTGTATATGGTGG	/AltR1/rUrGrArCrGrCrArGrUrGrUrArUrArUrGrGrUrGrGrUrUrUrUrArGrArGrCrUrArUrGrCrU/AltR2/	F0 crispant generation	IDT
	CRISPR synthetic crRNA	grik5	AA	2	ACCTCCACGCGAGCACGAGC	/AltR1/rArCrCrUrCrCrArCrGrCrGrArGrCrArCrGrArGrCrGrUrUrUrUrArGrArGrCrUrArUrGrCrU/AltR2/	F0 crispant generation	IDT
	CRISPR synthetic crRNA	grik5	AB	4	ATGGGTAGCTAAAGGAGCGT	/AltR1/rArUrGrGrGrUrArGrCrUrArArArGrGrArGrCrGrUrGrUrUrUrUrArGrArGrCrUrArUrGrCrU/AltR2/	F0 crispant generation	Custom
	CRISPR synthetic crRNA	grik5	AC	1	TGTTCTGTCATCCGTACGGA	/AltR1/rUrGrUrUrCrUrGrUrCrArUrCrCrGrUrArCrGrGrArGrUrUrUrUrArGrArGrCrUrArUrGrCrU/AltR2/	F0 crispant generation	Custom
	CRISPR synthetic crRNA	control	Alt-R® CRISPR-Cas9 Negative Control crRNA #1, 2 nmol			Proprietary	Negative control for CRISPR/Cas9 injections	IDT, cat. #1072544
	CRISPR synthetic crRNA	control	Alt-R® CRISPR-Cas9 Negative Control crRNA #2, 2 nmol			Proprietary	Negative control for CRISPR/Cas9 injections	IDT, cat. #1072545
	CRISPR synthetic crRNA	control	Alt-R® CRISPR-Cas9 Negative Control crRNA #3, 2 nmol			Proprietary	Negative control for CRISPR/Cas9 injections	IDT, cat. #1072546
	CRISPR sgRNA synthesis	grik1b	SC49 template oligo	6	TGCAGGCCGGTCTCAGGTTT	taatacgactcactataGGCAGGCCGGTCTCAGGTTTgttttagagctagaaatagcaag	sgRNA template synthesis	Custom
	CRISPR sgRNA synthesis	grik1b	SC78 template oligo	3	TGGGACGGCCCGAACACTGG	taatacgactcactataGGGGGACGGCCCGAACACTGgttttagagctagaa	sgRNA template synthesis	Custom	5′ G residues introduced to facilitate T7-driven in vitro transcription.
	CRISPR sgRNA synthesis	grik1b	SC79 template oligo	7	TGACGCAGTGTATATGGTGG	taatacgactcactataGGACGCAGTGTATATGGTGGgttttagagctagaa	sgRNA template synthesis	Custom
	CRISPR sgRNA synthesis	sgRNA scaffold	AC807			AAAAGCACCGACTCGGTGCCACTTTTTCAAGTTGATAACGGACTAGCCTTATTTTAACTTGCTATTTCTAGCTCTAAAAC	constant oligonucleotide for sgRNA synthesis	Custom
	HCR probe set	grik1b	grik1b HCR probe set			Proprietary	transcript detection	Molecular Instruments
	HCR probe set	grik5	grik5 HCR probe set			Proprietary	transcript detection	Molecular Instruments
	HCR probe set	pu.1	pu.1 HCR probe set			Proprietary	transcript detection	Molecular Instruments
	WISH probe cloning primer	runx1	runx1 WISH F			ATGGTTTTTCTTTGGGACGCCAAATAC	DIG-labeled antisense RNA probe template generation	Clements et al., 2011
	WISH probe cloning primer	runx1	runx1 WISH R			TCAGTATGGCCTCCAGACGG	DIG-labeled antisense RNA probe template generation	Clements et al., 2011
	CRISPR genotyping primers	grik1b SC49 locus	SC128			GGTGGAGAAATGGTCCATGGAGAGA	editing-efficiency amplicon	Custom
	CRISPR genotyping primers	grik1b SC49 locus	SC129			GTGAGTGTACAGTCCCTTACATGTGG	editing-efficiency amplicon	Custom
	CRISPR genotyping primers	grik1b SC78 locus	SC150			ATCAGAGAGCTGTTTCACTTCTTCAC	editing-efficiency amplicon	Custom
	CRISPR genotyping primers	grik1b SC78 locus	CC023			GAACCTCCAGCGCATTGCAG	editing-efficiency amplicon	Custom
	CRISPR genotyping primers	grik1b SC79 locus	SC130			GTGTTTCAGACTGAAGCAGCTCTGATG	editing-efficiency amplicon	Custom
	CRISPR genotyping primers	grik1b SC79 locus	SC131			GAATAACCCTAACATTTCTCAACAGCAGC	editing-efficiency amplicon	Custom
	CRISPR genotyping primers	grik5 AA locus	SB033			AGCTTTAGCATTAGCACGTGAG	editing-efficiency amplicon	Custom
	CRISPR genotyping primers	grik5 AA locus	SB034			ACGCCCTTTGGTAGAATCTGG	editing-efficiency amplicon	Custom
	CRISPR genotyping primers	grik5 AB locus	SB003			TGGGGAAAAAGAGGTGAGCCT	editing-efficiency amplicon	Custom
	CRISPR genotyping primers	grik5 AB locus	SB004			TGGACTCACATTCGGCCTTAG	editing-efficiency amplicon	Custom
	CRISPR genotyping primers	grik5 AC locus	SB005			TGCTATAGGCAGCAGAAGGC	editing-efficiency amplicon	Custom
	CRISPR genotyping primers	grik5 AC locus	SB006			ACCACATATTACCATACTGGTCCTT	editing-efficiency amplicon	Custom
	CRISPR genotyping primers	grik1a AC832 locus	SB109			ATGTCCAGGATAGCCCTGCT	editing-efficiency amplicon	Custom
	CRISPR genotyping primers	grik1a AC832 locus	SB110			TCAGTGTGTGACCAGTTGGC	editing-efficiency amplicon	Custom
	CRISPR genotyping primers	grik1a AH locus	SB129			CAGAAAGTCTTACCCCTTCTGGAG	editing-efficiency amplicon	Custom
	CRISPR genotyping primers	grik1a AH locus	SB130			TCCTTTATTTTGGTTAAAGGAGGC	editing-efficiency amplicon	Custom
	Transgene genotyping primer	gata2b:KalTA4	gata2b:KalTA4 F			CATCGAGCAAGCCTGCG	transgene genotyping	Custom
	Transgene genotyping primer	gata2b:KalTA4	gata2b:KalTA4 R			GAGCATATCCAGATCGAAATCATCG	transgene genotyping	Custom
	Transgene genotyping primer	UAS:NICD	UAS:NICD F			CTCGGATGCTGCTAAACGTC	transgene genotyping	Custom
	Transgene genotyping primer	UAS:NICD	UAS:NICD R			TCCTCCACCATTCCCTCAAC	transgene genotyping	Custom
